# Selection of rAAV Vectors that Cross the Human Blood-Brain Barrier and Target the Central Nervous System Using a Transwell Model

**DOI:** 10.1101/2022.07.06.498990

**Authors:** Ren Song, Katja Pekrun, Themasap A. Khan, Feijie Zhang, Sergiu P. Pasca, Mark A. Kay

## Abstract

A limitation for rAAV-mediated gene transfer into the central nervous system (CNS) is the low penetration of vectors across the human blood-brain barrier (BBB). High doses of intravenously-delivered vector are required to reach the CNS, which has resulted in varying adverse effects. Moreover, selective transduction of various cell types might be important depending on the disorder being treated. To enhance BBB penetration and improve CNS cell selectivity, we screened an AAV capsid-shuffled library using an *in vitro* transwell BBB system with separate layers of human endothelial cells, primary astrocytes and/or hiPSC-derived cortical neurons. After multiple passages through the transwell, we identified chimeric AAV capsids with enhanced penetration and improved transduction of astrocytes and/or neurons compared to wild-type capsids. We identified the amino acid (aa) from region 451-470 of AAV2 associated with the capsids selected for neurons, and a combination of aa from regions 413-496 of AAV-rh10 and 538-598 of AAV3B/LK03 associated with capsids selected for astrocytes. An siRNA screen identified several genes that affect transcytosis of AAV across the BBB. Our work supports the use of a human transwell system for selecting enhanced AAV capsids targeting the CNS and may allow for unraveling the underlying molecular mechanisms of BBB penetration.
