## Supplemental Table 1 for "Selection of rAAV Vectors that Cross the Human Blood-Brain Barrier and Target the Central Nervous System Using a Transwell Model"

### Sheet: Sheet2
		AAV1	AAV12	AAV2	AAV3B	AAV4	AAV5	AAV6	AAV8	AAV9hu14	Avian	Bovine	DJ	Goat1	LK03	Mouse1	Porcine1	Porcine2	Rhesus10
MOI 1e4	Input %	6.09878	0.322641	11.0961	4.74074	0.00555019	8.32631	0.777173	7.10074	6.19328	7.77246	0.000146058	10.0742	1.37616	6.60692	6.43749	6.50716	12.3464	4.21771
	Flowthrough 24h %	2.32651	0	12.4508	0.0313218	0	0.198806	0.315393	13.9821	11.2597	3.20048	0	1.98415	0.418059	0.153129	12.3843	10.0425	23.0041	8.2485
	Flowthrough/Input	0.381471	0	1.12209	0.00660694	0	0.0238769	0.405821	1.96911	1.81806	0.411771	0	0.196954	0.303787	0.023177	1.92377	1.54331	1.86322	1.95568
	Astrocyte %	9.54454	0.124672	9.05249	13.0865	0	2.13724	0.487031	2.80804	2.60905	26.6675	0	2.79784	1.18519	15.4676	1.55387	4.15191	6.93501	1.39147
	Astrocyte /Input	1.56499	0.386411	0.815823	2.76044	0	0.256685	0.62667	0.395457	0.42127	3.43103	0	0.277723	0.861236	2.34112	0.241378	0.638052	0.561703	0.329912
	Astrocyte Ad5 %	2.71354	0	10.4041	39.6897	0	0.0244681	1.33713	1.94159	1.19572	0.00470982	0	12.0432	0.0167715	28.8745	0.00160823	0.588497	0.085466	1.07889
	Astrocyte Ad5/Input	0.444932	0	0.937632	8.37206	0	0.00293865	1.7205	0.273435	0.193067	0.000605962	0	1.19546	0.0121872	4.37034	0.000249823	0.0904384	0.00692234	0.255801
	hiPSC Neuron %	3.79351	0	13.2423	1.13892	0	0.772252	0.841833	12.6279	11.0985	5.65708	0	3.23778	0.917822	3.06154	9.59982	8.18303	18.854	6.97361
	hiPSC Neuron /Input	0.622011	0	1.19341	0.240242	0	0.0927484	1.0832	1.7784	1.79203	0.727836	0	0.321394	0.666946	0.463384	1.49124	1.25754	1.52709	1.65341
	hiPSC Neuron Ad5 %	0.0307754	0	0.169517	0.0100903	0	0.0650825	0.139751	3.62595	0.0847586	0.0363251	0	94.8766	0.0065587	0.0131174	0.108471	0.462136	0.306745	0.0640735
	hiPSC Neuron Ad5/Input	0.00504616	0	0.0152771	0.00212842	0	0.00781649	0.179819	0.510644	0.0136856	0.00467357	0	9.4178	0.00476596	0.0019854	0.0168499	0.0710196	0.0248449	0.0151915
MOI 1e5	Input %	6.35322	0.274605	11.8061	5.20971	0.00282915	7.71917	0.666089	6.68193	6.2153	7.32928	0.000176822	10.5059	1.27772	6.73144	6.16243	6.05015	13.0893	3.92474
	Flowthrough 24h %	4.51726	0.00105248	9.59164	0.563781	0	1.92745	0.78375	12.6761	12.0962	2.20741	0	2.50246	0.358195	0.739545	10.2228	10.8023	19.9804	11.0297
	Flowthrough/Input	0.711019	0.00383272	0.812433	0.108217	0	0.249696	1.17664	1.89707	1.9462	0.301177	0	0.238196	0.28034	0.109864	1.65889	1.78547	1.52647	2.81029
	Astrocyte %	11.7997	0.00635944	14.0662	11.943	0.00360941	8.24974	0.505318	1.96919	1.82997	17.4694	0	2.93583	1.67631	16.8157	1.09503	3.35263	4.591	1.69092
	Astrocyte /Input	1.85728	0.0231585	1.19144	2.29246	1.27579	1.06873	0.758634	0.294704	0.29443	2.38351	0	0.279446	1.31196	2.49809	0.177694	0.55414	0.350746	0.430837
	Astrocyte Ad5 %	5.59675	0.000188158	7.23711	32.2312	0	0.589498	0.96619	1.14193	0.732122	0.0205092	0	6.44798	0.0333039	44.2026	0.00733815	0.244981	0.0492973	0.498994
	Astrocyte Ad5/Input	0.880932	0.000685195	0.613	6.18676	0	0.0763681	1.45054	0.170898	0.117793	0.00279826	0	0.613749	0.0260652	6.56658	0.00119079	0.0404918	0.00376624	0.127141
	hiPSC Neuron %	3.65714	0	11.7225	0.19292	0	2.88312	0.611349	11.3268	10.2394	2.42558	0	2.65057	0.362377	0.177278	9.45284	12.0484	22.489	9.76073
	hiPSC Neuron /Input	0.575636	0	0.992924	0.0370309	0	0.373501	0.917819	1.69513	1.64745	0.330944	0	0.252294	0.283613	0.0263358	1.53395	1.99142	1.71813	2.48697
	hiPSC Neuron Ad5 %	7.03601	0	58.0523	0	0	0.194531	8.18753	2.41473	0.299295	0.0257434	0	20.7935	0.0096258	0.00111928	0.287207	0.30713	0.699997	1.69123
	hiPSC Neuron Ad5/Input	1.10747	0	4.91716	0	0	0.025201	12.2919	0.361382	0.0481546	0.00351241	0	1.97923	0.0075336	0.000166276	0.0466062	0.0507641	0.0534788	0.430915
MOI 1e6	Input %	6.37677	0.253308	10.6627	5.2047	0.00459863	8.38389	0.579811	6.19321	5.6544	7.5638	0.000574829	10.1381	1.22132	6.6958	6.06081	5.99432	14.8906	4.12133
	Flowthrough 24h %	5.6333	0.00194789	10.2518	0.0314445	0.00055654	8.04924	0.876829	11.6757	10.5016	0.274653	0	2.32523	0.644195	0.044245	9.54801	10.0859	19.7661	10.2893
	Flowthrough/Input	0.883409	0.00768981	0.961459	0.00604157	0.121023	0.960085	1.51227	1.88524	1.85725	0.0363115	0	0.229356	0.527458	0.00660786	1.57537	1.68258	1.32742	2.4966
	Astrocyte %	7.81079	0.00488255	24.6425	7.61292	0.00154186	21.6371	0.44534	0.543248	0.407564	16.5318	0	1.93041	2.79205	12.2501	0.599012	1.02045	1.38664	0.383666
	Astrocyte /Input	1.22488	0.0192751	2.31109	1.4627	0.335286	2.5808	0.768077	0.0877167	0.0720791	2.18565	0	0.190411	2.28609	1.82951	0.0988336	0.170237	0.0931223	0.0930925
	Astrocyte Ad5 %	4.0649	0.000330803	10.759	32.1782	0	0.853471	0.557733	0.950065	0.323194	0.092294	0	4.51744	0.0916323	44.9227	0.030103	0.278205	0.0638449	0.316909
	Astrocyte Ad5/Input	0.637455	0.00130593	1.00903	6.18253	0	0.101799	0.961922	0.153404	0.057158	0.0122021	0	0.445592	0.0750273	6.70908	0.00496684	0.0464114	0.00428761	0.0768947
	hiPSC Neuron %	6.36302	0	7.95623	0.00457819	0.00098104	9.76069	0.677898	11.713	9.89281	0.222369	0	1.20635	0.657624	0.00392416	8.69463	10.1956	22.5505	10.0998
	hiPSC Neuron /Input	0.997844	0	0.746174	0.000879626	0.213333	1.16422	1.16917	1.89126	1.74957	0.0293991	0	0.118992	0.538453	0.000586062	1.43457	1.70088	1.51442	2.45061
	hiPSC Neuron Ad5 %	11.532	0	55.148	0.288061	0.000165743	2.03631	11.1296	6.35308	1.51887	0.0089501	0	7.70554	0.168892	0.464411	0.185798	0.516454	0.424135	2.51962
	hiPSC Neuron Ad5/Input	1.80844	0	5.17205	0.0553463	0.0360417	0.242884	19.1952	1.02581	0.268616	0.00118328	0	0.76006	0.138286	0.0693585	0.0306556	0.0861572	0.0284835	0.61136
