## Supplemental Table 4 for "Selection of rAAV Vectors that Cross the Human Blood-Brain Barrier and Target the Central Nervous System Using a Transwell Model"

### Sheet: Sheet1
	Pool			AAV9			AAV-DJ			RS.A5e			RS.A6			RS.R5			RS.R6			RS.R11			RS.R18
Sample Name	Flowthrough vg/Well	Astrocyte vg/Actin	hCMEC/D3 vg/Actin	Flowthrough vg/Well	Astrocyte vg/Actin	hCMEC/D3 vg/Actin	Flowthrough vg/Well	Astrocyte vg/Actin	hCMEC/D3 vg/Actin	Flowthrough vg/Well	Astrocyte vg/Actin	hCMEC/D3 vg/Actin	Flowthrough vg/Well	Astrocyte vg/Actin	hCMEC/D3 vg/Actin	Flowthrough vg/Well	Astrocyte vg/Actin	hCMEC/D3 vg/Actin	Flowthrough vg/Well	Astrocyte vg/Actin	hCMEC/D3 vg/Actin	Flowthrough vg/Well	Astrocyte vg/Actin	hCMEC/D3 vg/Actin	Flowthrough vg/Well	Astrocyte vg/Actin	hCMEC/D3 vg/Actin
Non-Target	1	1	1	1	1	1	1	1	1	1	1	1	1	1	1	1	1	1	1	1	1	1	1	1	1	1	1
H2O	1.03828	0.69545	1.06549	1.15461	0.766492	1.06966	1.13003	0.659061	0.991181	0.984183	0.679214	1.28189	1.44224	0.705529	1.08324	1.21638	0.640026	1.00829	0.998714	0.701815	1.16805	1.10586	0.720129	1.07206	1.00179	0.706934	1.14649
INSR	2.03243	0.192933	2.9187	2.02536	0.257947	2.60753	2.39843	0.138762	2.70956	1.67929	0.181718	3.79251	4.25466	0.182445	3.1952	2.91007	0.207891	2.29666	1.74511	0.186478	2.56396	2.4042	0.256456	2.37436	1.95063	0.230882	2.47536
AGER	1.34455	0.91557	2.47398	1.68902	0.757678	2.32957	1.75474	0.580327	2.08543	0.913365	0.931601	2.72167	1.1897	0.667991	2.77268	2.025	0.841481	2.18303	1.4009	1.11386	2.99624	1.71301	1.30362	3.00254	1.54226	1.15368	2.61603
AAVR	1.21537	1.07014	1.2603	1.40104	1.02838	1.10235	1.27565	0.882818	1.22484	1.09061	1.02691	1.36944	1.66083	1.06117	1.30851	1.46173	1.01551	1.03504	1.21238	1.12884	1.32624	1.34973	1.32528	1.2738	1.2567	1.13587	1.24659
LDLR	1.21372	1.53724	1.94172	1.42747	1.51512	1.87685	1.57156	0.982376	1.77759	0.861101	1.59086	1.87684	1.41466	1.17985	2.10106	1.7313	1.47796	1.85375	1.13845	1.81323	2.21024	1.65368	2.08565	2.23914	1.33819	1.79175	1.97492
M6PR	1.21617	0.477323	1.71904	1.55625	0.775548	1.51737	1.48978	0.368601	1.56719	0.932931	0.491737	1.78816	1.45218	0.40376	1.94717	1.79862	0.622831	1.48357	1.14439	0.539596	1.57639	1.53111	0.525724	1.74623	1.24562	0.532287	1.61169
TFRC	1.1323	1.18707	2.33556	1.08313	1.23707	2.78088	1.30865	1.11477	2.39213	1.06883	1.17107	2.03191	1.97696	1.18211	2.41215	1.27817	1.23585	2.56118	0.993478	1.15791	2.01567	1.26526	1.34341	2.29425	1.06652	1.20384	2.13178
LRP2	1.11396	0.942066	1.75403	0.929135	1.08087	1.76644	1.39956	1.19932	1.72169	0.972815	0.87659	1.80354	2.19663	1.03731	1.86089	1.3107	1.02247	1.72548	0.959509	0.84789	1.61758	1.3274	1.00965	1.59413	1.11663	0.958344	1.55455
SCARA5	1.02302	0.907071	0.457702	1.07129	0.955078	0.375011	1.12438	0.779747	0.437689	1.0172	0.985969	0.439427	1.34348	0.827852	0.50584	1.07034	0.900037	0.370557	1.04142	0.980198	0.402829	1.16274	0.903645	0.48366	0.93475	0.886094	0.419705
LRP1	0.96541	0.890847	1.04972	0.895299	0.878436	1.19367	1.1732	1.24237	1.00582	0.858355	0.781122	1.07139	2.12834	1.05845	1.11541	1.17099	0.989684	1.12909	0.763526	0.811743	0.982997	1.10483	0.949939	0.982662	0.924213	0.886462	1.03146
EGFR	0.955527	0.574322	0.773318	1.19948	0.6285	0.778097	1.06687	0.515946	0.744782	0.924299	0.556122	0.78996	1.13635	0.583611	0.802035	1.18116	0.651096	0.790289	0.916953	0.572905	0.719364	0.975016	0.639185	0.829671	0.923	0.561003	0.766851
CNR2	0.881307	0.58405	0.858064	1.12832	0.77605	0.85418	1.00038	0.60923	0.749592	0.83965	0.492	0.87685	1.08647	0.701512	0.953019	1.13668	0.759813	0.907216	0.892176	0.537082	0.812443	0.940195	0.625698	1.00153	0.834081	0.547715	0.893289
HBEGF	0.859709	0.582904	0.586928	1.07227	0.61049	0.589816	1.08488	0.548948	0.597412	0.803494	0.615186	0.544317	1.20015	0.549275	0.598694	1.03844	0.617282	0.580952	0.842327	0.610351	0.496518	0.969797	0.577706	0.585095	0.841388	0.5751	0.569917
TNFRSF1A	0.854136	0.719303	0.846633	1.56923	0.65072	0.777846	1.37893	0.4273	0.7366	0.576062	0.787068	0.938704	0.823553	0.539582	0.910636	1.70232	0.649329	0.667757	0.969066	0.804257	0.973297	1.451	0.850633	1.09775	0.982718	0.788767	0.89028
MELTF	0.779779	1.21459	1.92753	0.870717	1.20954	2.0088	1.10189	1.00124	1.67661	0.575067	1.24341	2.02203	0.833331	0.975032	2.1018	0.984097	1.13668	1.91764	0.73492	1.41411	2.3082	1.08265	1.58165	2.41405	0.866225	1.39593	2.03271
CCR2	0.755598	1.31647	1.46777	0.854608	1.21789	1.39852	0.661855	0.72115	1.35445	0.729309	1.41773	1.63897	0.445574	1.05781	1.54397	0.822665	1.15266	1.37847	0.897238	1.67408	1.76073	0.73125	1.51968	1.69199	0.832659	1.43395	1.62986
PTAFR	0.693678	0.881319	0.889694	0.925193	0.912968	0.945298	0.997916	0.821256	0.818051	0.574808	0.864685	0.912154	1.18572	0.901143	0.946715	0.844375	0.815881	0.879581	0.635856	0.88183	0.872338	1.08116	0.915682	0.97747	0.738018	0.871606	0.935634
TNFRSF1B	0.67587	0.277523	0.781948	1.34894	0.266529	0.714496	1.26793	0.168745	0.634816	0.472291	0.300904	0.955915	0.654363	0.219159	0.845911	1.38622	0.273053	0.640289	0.710845	0.303192	0.938046	1.03787	0.308613	1.07452	0.757762	0.302698	0.883584
EPHA2	0.638242	0.808035	0.973925	1.00421	0.655807	0.884533	0.987163	0.599995	0.880461	0.471981	0.794603	0.992659	0.625856	0.741312	1.02299	0.988682	0.7426	0.816407	0.72051	0.823149	1.07555	0.976127	0.99454	1.28311	0.747051	0.845113	1.02663
CNR1	0.594716	0.341501	1.10544	1.31675	0.441216	0.916078	1.2987	0.413022	0.899698	0.36365	0.39065	1.35912	0.687785	0.536144	1.17565	1.29343	0.519138	0.881644	0.651085	0.381165	1.37288	0.979537	0.628047	1.53566	0.695662	0.467054	1.29205
IGF2R	0.563149	1.23686	1.09948	0.979409	1.84832	1.47287	0.572246	0.84224	1.03702	0.47372	1.20622	1.31627	0.516222	1.16095	1.08341	0.863007	1.51946	1.23136	0.659974	1.44481	1.36258	0.615916	1.37613	1.14821	0.530266	1.29398	1.26758
TMEM30A	0.552934	1.39918	0.715051	0.603157	1.09253	0.683817	0.454827	1.1109	0.687592	0.551774	1.4827	0.915348	0.370084	1.18659	0.745474	0.568102	1.30974	0.63792	0.64386	1.55091	0.750499	0.52228	1.52994	0.721782	0.58829	1.53017	0.678163
LRP8	0.473403	1.33659	2.5732	0.568781	1.25092	2.32568	0.708791	0.899468	2.32499	0.277879	1.3234	2.75011	0.446309	1.01101	2.81313	0.719567	1.16415	2.26696	0.475487	1.69358	2.94161	0.697449	1.957	2.83616	0.569311	1.66613	2.46014
LEPR	0.457265	1.83945	1.14801	0.639892	1.50172	1.03426	0.659439	0.714655	0.99376	0.287471	1.993	1.5062	0.355226	1.24628	1.12428	0.644884	1.62748	1.18793	0.503129	2.49567	1.90901	0.744397	2.48624	1.56298	0.540014	2.17214	1.53098
FCGRT	0.447622	1.79852	1.32194	0.707666	1.48518	1.24671	0.638502	0.63913	1.17452	0.279802	1.92027	1.60183	0.227672	1.12172	1.35222	0.712387	1.67766	1.2536	0.505985	2.54291	1.91238	0.669373	2.68239	1.671	0.560283	2.18721	1.63215
IGF1R	0.389942	1.37115	0.783816	0.454861	1.38823	0.824103	0.322167	0.924799	0.767846	0.395378	1.51299	0.857889	0.341191	1.18297	0.754943	0.393452	1.38291	0.931265	0.43498	1.68368	0.919	0.381456	1.31449	0.796366	0.375674	1.41694	0.854459
SCARA3	0.385867	1.34681	1.24926	0.480532	1.4062	1.52196	0.401048	1.20263	1.23574	0.36842	1.23105	1.35019	0.354557	1.41586	1.22573	0.370587	1.45617	1.39174	0.425056	1.4239	1.33324	0.409561	1.58924	1.25565	0.383166	1.30891	1.27913
SCARB1	0.371768	1.92213	1.55298	0.615545	1.86062	1.28907	0.51477	0.761716	1.36215	0.211712	1.97759	1.8532	0.168446	1.34358	1.61133	0.597789	1.73054	1.32201	0.483513	2.66799	2.39678	0.559339	2.91366	2.14638	0.476082	2.22506	1.85641
MSR1	0.32565	2.64171	1.31445	0.573185	1.49927	1.09003	0.477754	0.805142	1.16775	0.196494	3.07537	1.57026	0.179234	2.15193	1.31883	0.488556	1.75939	1.21535	0.405274	3.5808	2.03532	0.54921	3.33517	1.80046	0.370302	2.46121	1.61935
